# EPH Receptor Tyrosine Kinases Regulate Epithelial Morphogenesis and Phosphorylate the PAR-3 Scaffold Protein to Modulate Downstream Signaling Networks

**DOI:** 10.1101/2020.09.06.285270

**Authors:** Sara L. Banerjee, Noémie Lavoie, Kévin Jacquet, Frédéric Lessard, Ana Osornio-Hernandez, Josée N. Lavoie, Sabine Elowe, Jean-Philippe Lambert, Patrick Laprise, Nicolas Bisson

## Abstract

The EPH family is the largest among receptor tyrosine kinases (RTKs) in humans. In contrast to other RTKs, EPH receptors (EPHRs) cognate ligands, ephrins, are tethered to the cell surface. This results in EPHR-ephrin signaling being mainly involved in short-range cell-cell communication events that regulate cell adhesion, migration and tissue boundary formation. Although EPHRs functions have been broadly studied, the molecular mechanisms by which they control these processes are far from being understood. To address this, we sought to identify new effector proteins acting downstream of EPHRs and determine their role in EPHR-regulated functions. To unravel EPHR-associated signaling complexes under native conditions, we applied a mass spectrometry-based approach, namely BioID proximity labeling. We obtained a composite proximity network from EPHA4, -B2, -B3 and -B4 receptors that comprises 395 proteins, most of which were not previously linked to EPH signaling. A gene ontology and pathway term analysis of the most common candidates highlighted cell polarity as a novel function associated with EPHR activity. We found that EPHA1 and EPHB4 expression is restricted to the basal and lateral membrane domains in polarized Caco-2 3D spheroidal cell cultures. We further discovered that their depletion impairs the compartmentalized distribution of polarity proteins as well as overall spheroid morphogenesis. Moreover, we examined the contribution of a number of candidates, selected from EPHR proximity networks, via loss-of-function in an EPHR-dependent cell segregation assay. We found that depletion of the signaling scaffold PAR-3 blocks cell sorting. We also delineated a signalling complex involving the C-terminal SRC kinase (CSK), whose recruitment to PAR-3 complexes is dependent on EPHR signals. Our work sheds a new light on EPHR signaling networks and describes conceptually novel the mechanisms by which EPHRs signal at the membrane to contribute to the regulation of cellular phenotypes.
