## Supplemental Table 3 for "EPH Receptor Tyrosine Kinases Regulate Epithelial Morphogenesis and Phosphorylate the PAR-3 Scaffold Protein to Modulate Downstream Signaling Networks"

### Sheet: Feuil1
		SEQ1: Sense	SEQ2: AntiSense
NCK1	#1	rGrGrCrCrUrUrCrArCrUrCrArCrUrGrGrArArArGrUrUrUGC	rGrCrArArArCrUrUrUrCrCrArGrUrGrArGrUrGrArArGrGrCrCrUrA
	#2	rGrCrArUrCrArCrArGrArCrArUrArArArCrUrArUrUrCrATA	rUrArUrGrArArUrArGrUrUrUrArUrGrUrCrUrGrUrGrArUrGrCrArA
NCK2	#1	rGrArGrGrGrCrGrArCrUrUrCrCrUrCrArUrUrArGrGrGrACA	rUrGrUrCrCrCrUrArArUrGrArGrGrArArGrUrCrGrCrCrCrUrCrCrA
	#2	rGrArGrGrArGrCrArGrGrGrCrGrArGrUrUrCrArCrArUrUAT	rArUrArArUrGrUrGrArArCrUrCrGrCrCrCrUrGrCrUrCrCrUrCrCrC
SCRIB	#1	rGrCrCrUrUrUrArArArUrCrUrGrUrGrArUrGrArUrCrCrUCA	rUrGrArGrGrArUrCrArUrCrArCrArGrArUrUrUrArArArGrGrCrArU
	#2	rUrGrArUrGrUrUrUrGrUrArCrArArCrCrArArArGrArCrUCT	rArGrArGrUrCrUrUrUrGrGrUrUrGrUrArCrArArArCrArUrCrArCrU
PTPN11	#1	rCrGrCrUrArArGrArGrArArCrUrUrArArArCrUrUrUrCrAAA	rUrUrUrGrArArArGrUrUrUrArArGrUrUrCrUrCrUrUrArGrCrGrUrA
	#2	rCrArArGrArArCrArGrArCrGrCrArArGrArArArGrUrUrUAT	rArUrArArArCrUrUrUrCrUrUrGrCrGrUrCrUrGrUrUrCrUrUrGrArU
PKP4	#1	rGrCrUrArUrUrArCrUrArArArUrGrUrCrArArGrArUrUrGTA	rUrArCrArArUrCrUrUrGrArCrArUrUrUrArGrUrArArUrArGrCrArA
	#2	rUrGrArUrUrGrArArArUrGrUrGrArArArGrUrGrArArGrUGG	rCrCrArCrUrUrCrArCrUrUrUrCrArCrArUrUrUrCrArArUrCrArUrC
GRB2	#1	rGrArUrArArArArGrGrArArUrCrUrGrGrCrArUrUrCrUrACA	rUrGrUrArGrArArUrGrCrCrArGrArUrUrCrCrUrUrUrUrArUrCrArU
	#2	rGrUrGrGrGrArUrUrArUrCrGrArGrCrArUrGrUrUrGrUrUTT	rArArArArCrArArCrArUrGrCrUrCrGrArUrArArUrCrCrCrArCrUrG
BAIAP2	#1	rCrGrArArGrCrArArCrArArUrArArArCrUrUrUrArCrArUCT	rArGrArUrGrUrArArArGrUrUrUrArUrUrGrUrUrGrCrUrUrCrGrCrA
	#2	rUrCrUrGrArUrGrUrGrGrUrUrUrArGrUrArArArArGrCrCTC	rGrArGrGrCrUrUrUrUrArCrUrArArArCrCrArCrArUrCrArGrArUrA
BAIAP2L1	#1	rGrUrArArArCrUrUrGrGrUrUrUrCrArArUrCrUrUrUrArCTG	rCrArGrUrArArArGrArUrUrGrArArArCrCrArArGrUrUrUrArCrUrG
	#2	rGrUrArArArCrUrUrGrGrUrUrUrCrArArUrCrUrUrUrArCTG	rUrUrGrArGrArGrUrCrUrGrUrArCrCrUrGrArUrUrCrArArArCrArC
EPB41L5	#1	rArArCrCrUrGrArArGrArArCrUrUrArGrUrGrUrUrCrArCAA	rUrUrGrUrGrArArCrArCrUrArArGrUrUrCrUrUrCrArGrGrUrUrUrU
	#2	rGrCrUrGrArArArCrCrArArUrUrArUrCrUrGrArArUrArAAG	rCrUrUrUrArUrUrCrArGrArUrArArUrUrGrGrUrUrUrCrArGrCrCrU
PARD3	#1	rArArCrUrUrUrUrCrUrCrUrGrGrArUrGrArUrArUrGrGrUAA	rUrUrArCrCrArUrArUrCrArUrCrCrArGrArGrArArArArGrUrUrGrG
	#2	rArUrGrGrArGrGrArArUrArCrUrArGrArCrCrUrUrGrArUGA	rUrCrArUrCrArArGrGrUrCrUrArGrUrArUrUrCrCrUrCrCrArUrCrU
PARD3B	#1	rArCrCrUrGrArUrArGrUrUrGrArArArCrGrCrUrUrUrCrAGA	rUrCrUrGrArArArGrCrGrUrUrUrCrArArCrUrArUrCrArGrGrUrArG
	#2	rArGrGrUrUrUrCrUrGrArUrArCrCrArCrUrCrArUrUrGrGAT	rArUrCrCrArArUrGrArGrUrGrGrUrArUrCrArGrArArArCrCrUrGrA
CCDC88A	#1	rGrArUrArCrUrGrUrArCrCrArArArUrCrUrGrGrArArUrUAC	rGrUrArArUrUrCrCrArGrArUrUrUrGrGrUrArCrArGrUrArUrCrUrU
	#2	rArGrCrUrArCrArCrUrUrArGrUrCrCrUrGrArGrArUrGrUAT	rArUrArCrArUrCrUrCrArGrGrArCrUrArArGrUrGrUrArGrCrUrGrA
ABLIM1	#1	rCrCrUrUrUrArUrCrUrGrUrUrGrUrCrCrArArCrArArCrAGT	rArCrUrGrUrUrGrUrUrGrGrArCrArArCrArGrArUrArArArGrGrArA
	#2	rArUrUrUrCrUrGrArArGrCrUrUrArGrUrGrUrArArUrUrGAG	rCrUrCrArArUrUrArCrArCrUrArArGrCrUrUrCrArGrArArArUrUrG
MINK1	#1	rCrArUrGrUrCrUrCrArUrCrArArGrArCrUrUrArCrCrUrGAG	rCrUrCrArGrGrUrArArGrUrCrUrUrGrArUrGrArGrArCrArUrGrUrG
	#2	rCrCrUrGrUrUrUrGrUrUrArArUrArArArGrArCrArArUrUCA	rUrGrArArUrUrGrUrCrUrUrUrArUrUrArArCrArArArCrArGrGrArU
JUP	#1	rGrGrUrUrUrUrUrUrUrGrUrArUrArGrArCrCrArArArGrCAA	rUrUrGrCrUrUrUrGrGrUrCrUrArUrArCrArArArArArArArCrCrArA
	#2	rGrGrUrCrCrArArGrCrArGrArGrUrGrUrUrUrUrArUrUrATT	rArArUrArArUrArArArArCrArCrUrCrUrGrCrUrUrGrGrArCrCrUrC
ARHGAP39	#1	rGrCrUrUrCrUrGrArCrCrArArArArArCrCrArArGrCrUrCTA	rUrArGrArGrCrUrUrGrGrUrUrUrUrUrGrGrUrCrArGrArArGrCrCrA
	#2	rArGrUrCrUrGrGrArUrCrUrArUrArCrArGrArArArArUrUGA	rUrCrArArUrUrUrUrCrUrGrUrArUrArGrArUrCrCrArGrArCrUrUrC
CSK	#1	rGrCrArUrUrUrUrArCrArArGrArArGrUrArCrGrArArUrCTT	rArArGrArUrUrCrGrUrArCrUrUrCrUrUrGrUrArArArArUrGrCrCrC
	#2	rGrArUrGrGrArArUrUrGrUrArArUrArArArCrCrArCrGrCCA	rUrGrGrCrGrUrGrGrUrUrUrArUrUrArCrArArUrUrCrCrArUrCrUrC
