## Supplemental Table 4 for "EPH Receptor Tyrosine Kinases Regulate Epithelial Morphogenesis and Phosphorylate the PAR-3 Scaffold Protein to Modulate Downstream Signaling Networks"

### Sheet: Peptide sequence (Y-F middle)
Tyrosine position	WT (Y) peptide	F counterpart	Tyrosine position	WT (Y) peptide	F counterpart
PARD3_Y34	QQAVTRYRKAIAK	QQAVTRFRKAIAK	PARD3_Y1098	GCDDELMYGGVSS	GCDDELMFGGVSS
PARD3_Y44	IAKDPNYWIQVHR	IAKDPNFWIQVHR	PARD3_Y1104	GGVSSYEGSMALN	GGVSSFEGSMALN
PARD3_Y119	VSAFQPYQATSEI	VSAFQPFQATSEI	PARD3_Y1127	HMMDALYAQVKKP	HMMDALFAQVKKP
PARD3_Y199	RKKDENYRSLPRD	RKKDENFRSLPRD	PARD3_Y1177	EDRRRTYSFEQPW	EDRRRTFSFEQPW
PARD3_Y366	AANKEQYEQLSQS	AANKEQFEQLSQS	PARD3_Y1221	QQAQRQYSSLPRQ	QQAQRQFSSLPRQ
PARD3_Y377	QSEKNNYFSSRFS (a)	QSEKNNYYSSRFS (c)	PARD3_Y1244	DSWEQNYSPGEGF	DSWEQNFSPGEGF
PARD3_Y378	QSEKNNFYSSRFS (b)	QSEKNNFFSSRFS (d)	PARD3_Y1259	AKENPRYSSFQGS	AKENPRFSSFQGS
PARD3_Y388	FSPDSQYIDNRSV	FSPDSQFIDNRSV	PARD3_Y1262	NPRFSSYQGSRNG	NPRFSSFQGSRNG
PARD3_Y451	TTVSSGYNTKKIG	TTVSSGFNTKKIG	PARD3_Y1269	QGSRNGYLGGHGF	QGSRNGFLGGHGF
PARD3_Y489	GGSAPIYVKNILP	GGSAPIFVKNILP	PARD3_Y1310	SEGPSNYDSFKKV	SEGPSNFDSFKKV
PARD3_Y719	RISHSLYSGIEGL	RISHSLFSGIEGL	PARD3_Y1313	PSNFDSYKKVQDP	PSNFDSFKKVQDP
PARD3_Y745	MGESGKYQLSPTV	MGESGKFQLSPTV	PARD3_Y1321	KVQDPSYAPPKGP	KVQDPSFAPPKGP
PARD3_Y933	AAIDKSYDKPAVD	AAIDKSFDKPAVD	PARD3_Y1355	RLQTPEKGRPFYS	RLQTPEKGRPFFS
PARD3_Y1080	QARERDYAEIQDF	QARERDFAEIQDF
NCK2 SH3-2	GWFPSNYVLEEVD	GWFPSNFVLEEVD	SH3PXD2A SH3-4	GWAPSHYLVLDEN	GWAPSHFLVLDEN
(a) Tyrosine 377 is present in the peptide, whilst adjacent tyrosine 378 is replaced by phenylalanine.
(b) Tyrosine 378 is present in the peptide, whilst in position 377 is phenylalanine.
(c) Wild type peptide with tandem 377 and 378 tyrosine residues.
(d) Phenylalanine counterpart with double substitution (Y377F and Y378F).

### Sheet: WT (Y) over F counterpart ratio
Tyrosine position	Signal integration (quant) WT (Y) peptide	Signal integration (quant) F counterpart	WT (Y) over F counterpart ratio	Tyrosine position	Signal integration (quant) WT (Y) peptide	Signal integration (quant) F counterpart	WT (Y) over F counterpart ratio
PARD3_Y34	64847	37903	1.71087	PARD3_Y1098	91609	28370	3.22908
PARD3_Y44	202192	38937	5.1928	PARD3_Y1104	66754	29514	2.26177
PARD3_Y119	85061	45868	1.85447	PARD3_Y1127	1020651	66331	15.3872
PARD3_Y199	301358	52291	5.76309	PARD3_Y1177	256187	39996	6.40532
PARD3_Y366	115137	71441	1.61164	PARD3_Y1221	214405	39482	5.43045
PARD3_Y377	402544 (a)	1158332 (c)	5.75334	PARD3_Y1244	516497	52220	9.89079
PARD3_Y378	403605 (b)	69967 (d)	5.76851	PARD3_Y1259	297848	41376	7.19857
PARD3_Y388	119575	37911	3.1541	PARD3_Y1262	250751	35634	7.03685
PARD3_Y451	53306	39908	1.33572	PARD3_Y1269	68425	31543	2.16926
PARD3_Y489	412745	51087	8.07926	PARD3_Y1310	304126	39201	7.75812
PARD3_Y719	685804	47888	14.321	PARD3_Y1313	88055	34948	2.5196
PARD3_Y745	73537	37427	1.96481	PARD3_Y1321	71852	32854	2.18701
PARD3_Y933	148779	49170	3.02581	PARD3_Y1355	93178	30369	3.06819
PARD3_Y1080	1408176	102976	13.6748
NCK2 SH3-2	427114	71635	5.96236	SH3PXD2A SH3-4	1394163	82969	16.8034
(a) Tyrosine 377 is present in the peptide, whilst adjacent tyrosine 378 is replaced by phenylalanine.
(b) Tyrosine 378 is present in the peptide, whilst in position 377 is phenylalanine.
(c) Wild type peptide with tandem 377 and 378 tyrosine residues.
(d) Phenylalanine counterpart with double substitution (Y377F and Y378F).
